# The FORGENIUS genomic resources: new genotyping tools and genomic data for 23 forest tree species and their Genetic Conservation Units

**DOI:** 10.1101/2025.08.08.669074

**Authors:** Sara Pinosio, Francesca Bagnoli, Camilla Avanzi, Maria B. Castellani, Arcangela Frascella, Susan L. McEvoy, Sanna Olsson, Ilaria Spanu, Elia Vajana, the FORGENIUS Consortium, Santiago C. González-Martínez, Tanja Pyhäjärvi, Ivan Scotti, Giovanni G. Vendramin, Andrea Piotti

## Abstract

Genetic diversity is a critical but often overlooked component of biological diversity. The European H2020 FORGENIUS project is precisely aimed at increasing the quality and quantity of genetic data to start monitoring the European network of forest Genetic Conservation Units (GCUs). A first step in this direction was developing standardized genomic resources for 23 forest tree species, spanning from rare and scattered (e.g., *Abies nebrodensis* and *Torminalis glaberrima*) to widespread, economically relevant ones (e.g., *Fagus sylvatica, Picea abies* and *Pinus sylvestris*).

Here, we describe the development and application of targeted genotyping tools, primarily based on Single Primer Enrichment Technology (SPET), along with existing SNP arrays for the selected species. The SPET panels developed in FORGENIUS were designed to capture □10,000 loci per species, balancing species-specific and randomly distributed regions to ensure broad genome coverage and minimize ascertainment bias.

Across 7,192 genotyped trees, we identified over 1.8 million single nucleotide polymorphisms (SNPs) covering approximately 50 Mb of DNA sequence. SPET panels demonstrated high genotyping efficiency and cross-species transferability, especially within genera such as *Quercus* and *Abies*. They represent a cost-effective, flexible, and scalable solution for population-level genetic assessments across diverse taxa, enabling standardized, genome-wide characterization of the GCU network. These resources not only promote the establishment of genetic monitoring, support genetically informed conservation strategies and improve our understanding of adaptive responses in European forests, but also enhance species delimitation and hybrid detection, and enable the characterization of phylogenetically related but previously underexplored species.
