## Supplementary Table 1 for "The FORGENIUS genomic resources: new genotyping tools and genomic data for 23 forest tree species and their Genetic Conservation Units"

### Sheet: Foglio1
Table S1. The 300 Genetic Conservation Units genetically characterized within European H2020 FORGENIUS project. Eufgis code, country, geographical location, altitude, and number of genotyped individuals per each GCU, subdivided by species.
Species	Eufgis code	Country	Latitude	Longitude	Altitude	N
Abies alba	AUT00179	Austria	47.11	13.22	1583	25
Abies alba	AUT00215	Austria	47.46	14.71	1168	25
Abies alba	DEU00114	Germany	48.23	12.84	414	25
Abies alba	ESP00339	Spain	42.69	-0.11	1491	10
Abies alba	FRA00004	France	41.98	9.14	1626	19
Abies alba	FRA00006	France	42.93	2.37	560	25
Abies alba	FRA00019	France	44.18	5.24	1397	19
Abies alba	ITA00029	Italy	39.12	16.66	1582	25
Abies alba	ITA00069	Italy	41.88	14.36	1041	25
Abies alba	ITA00217	Italy	43.71	11.93	1170	25
Abies alba	ITA00260	Italy	44.36	10.08	1450	25
Abies alba	ITA00271	Italy	38.14	15.86	1700	25
Abies alba	ROU00104	Romania	45.27	24.08	1429	25
Abies alba	ROU00358	Romania	46.78	22.58	852	25
Abies alba	ROU00389	Romania	46	26.73	586	25
Abies alba	ROU00477	Romania	47.64	24.01	901	25
Abies alba	SVN00023	Slovenia	45.62	14.47	852	25
Abies alba	SVN00025	Slovenia	46.26	14.05	1193	25
Abies nebrodensis	ITA00252	Italy	37.84	14.03	1627	30
Betula pendula	ESP00102	Spain	39.59	-4.58	818	25
Betula pendula	ESP00199	Spain	41.97	-2.62	1230	25
Betula pendula	ESP00337	Spain	42.68	-0.32	1097	25
Betula pendula	FIN00015	Finland	61.99	22.75	150	25
Betula pendula	FIN00020	Finland	67.74	24.85	202	25
Betula pendula	FIN00044	Finland	63.25	21.98	20	24
Betula pendula	FIN00046	Finland	61.03	24.57	153	25
Betula pendula	GBR00013	United Kingdom	57.21	-3.62	320	23
Betula pendula	GBR00015	United Kingdom	54.23	-3.03	30	24
Betula pendula	IRL00017	Ireland	52.87	-7.5	102	20
Betula pendula	ITA00243	Italy	43.61	11.71	1076	25
Betula pendula	ITA00248	Italy	42.15	13.62	1450	23
Betula pendula	LUX00021	Luxembourg	49.47	6.06	386	25
Betula pendula	NLD00013	Netherlands	51.18	6.12	72	25
Betula pendula	SWE00093	Sweden	66.55	23.63	243	25
Castanea sativa	AUT00079	Austria	46.65	14.87	450	25
Castanea sativa	ESP00069	Spain	37.9	-6.62	695	25
Castanea sativa	ESP00087	Spain	38.58	-4.52	791	24
Castanea sativa	ESP00287	Spain	43.18	-5.3	1372	25
Castanea sativa	ESP00379	Spain	41.9	2.43	763	25
Castanea sativa	ITA00274	Italy	43.98	10.41	885	25
Castanea sativa	ROU00146	Romania	45.08	22.94	439	25
Castanea sativa	TUR00057	Turkey	40.46	27.91	284	25
Castanea sativa	TUR00075	Turkey	41.9	34.04	659	25
Castanea sativa	TUR00100	Turkey	37.8	28.83	935	25
Castanea sativa	TUR00125	Turkey	38.5	30.35	1788	25
Castanea sativa	TUR00218	Turkey	39.13	28.71	932	25
Castanea sativa	TUR00258	Turkey	40.39	28.31	258	25
Fagus sylvatica	AUT00207	Austria	47.55	14.84	1061	25
Fagus sylvatica	DEU00071	Germany	51.72	9.67	417	25
Fagus sylvatica	ESP00179	Spain	41.23	-3.35	1638	25
Fagus sylvatica	ESP00225	Spain	42.64	-7.14	660	25
Fagus sylvatica	ESP00263	Spain	43.05	-1.88	870	25
Fagus sylvatica	FRA00029	France	41.85	9.12	1475	25
Fagus sylvatica	FRA00042	France	46.13	-0.37	85	25
Fagus sylvatica	FRA00045	France	44.9	5.23	1169	25
Fagus sylvatica	FRA00046	France	49.42	0.72	110	25
Fagus sylvatica	ITA00178	Italy	39.38	16.1	921	25
Fagus sylvatica	NOR00005	Norway	59.2	10.05	197	25
Fagus sylvatica	ROU00077	Romania	45.98	23.01	574	25
Fagus sylvatica	ROU00467	Romania	45.94	22.46	589	25
Fagus sylvatica	SVN00047	Slovenia	46.43	13.62	890	25
Fagus sylvatica	TUR00264	Turkey	41.77	27.66	200	25
Fraxinus excelsior	AUT00168	Austria	47.26	12.57	1020	25
Fraxinus excelsior	DEU00004	Germany	51.64	8.81	313	25
Fraxinus excelsior	DEU00021	Germany	51.99	14.27	59	25
Fraxinus excelsior	ESP00125	Spain	40.32	-1.8	1321	16
Fraxinus excelsior	ESP00172	Spain	40.87	-3.93	1780	25
Fraxinus excelsior	ESP00212	Spain	42.25	-3.03	1102	25
Fraxinus excelsior	ESP00275	Spain	43.13	-6.32	923	24
Fraxinus excelsior	ESP00342	Spain	42.72	0.9	1294	25
Fraxinus excelsior	ESP00375	Spain	42.17	-1.07	400	20
Fraxinus excelsior	FIN00033	Finland	60.53	24.65	115	14
Fraxinus excelsior	IRL00016	Ireland	52.61	-7.39	193	23
Fraxinus excelsior	ROU00268	Romania	47.58	26.77	170	25
Fraxinus excelsior	ROU00279	Romania	45.05	21.78	786	25
Fraxinus excelsior	SVN00008	Slovenia	46.62	15.22	507	18
Fraxinus excelsior	SVN00033	Slovenia	46.6	16.37	163	25
Malus sylvestris	DEU00129	Germany	48.73	10.91	406	25
Malus sylvestris	DEU00130	Germany	48.67	10.88	414	25
Malus sylvestris	DEU00159	Germany	52.89	13.66	76	25
Malus sylvestris	DNK00002	Denmark	54.96	9.45	47	21
Malus sylvestris	DNK00010	Denmark	54.92	9.56	64	18
Malus sylvestris	DNK00011	Denmark	54.93	9.56	43	10
Malus sylvestris	DNK00028	Denmark	55.05	14.8	5	25
Malus sylvestris	DNK00031	Denmark	55.28	14.77	65	25
Malus sylvestris	DNK00032	Denmark	55.27	14.75	30	18
Malus sylvestris	DNK00054	Denmark	54.94	12.53	5	13
Malus sylvestris	DNK00056	Denmark	54.99	12.53	107	25
Malus sylvestris	DNK00059	Denmark	55.05	12.26	8	25
Malus sylvestris	DNK00074	Denmark	55.66	12.03	2	25
Malus sylvestris	DNK00075	Denmark	55.67	12.03	5	23
Malus sylvestris	DNK00076	Denmark	55.73	10.9	32	25
Malus sylvestris	ITA00042	Italy	39.95	16.22	1540	22
Picea abies	AUT00032	Austria	46.65	13.7	785	25
Picea abies	BIH00016	Bosnia Herzegovina	44.09	18.5	995	25
Picea abies	DEU00103	Germany	47.88	8.03	1146	25
Picea abies	DEU00152	Germany	50.45	12.54	804	25
Picea abies	FIN00010	Finland	68	25.41	247	25
Picea abies	FIN00045	Finland	68.44	27.38	340	25
Picea abies	FRA00083	France	45.3	6.86	1970	25
Picea abies	FRA00092	France	44.34	6.49	1879	24
Picea abies	ITA00014	Italy	44.11	10.68	1630	25
Picea abies	ITA00050	Italy	46.49	12.26	1500	25
Picea abies	ITA00260	Italy	44.36	10.08	1450	25
Picea abies	LTU00120	Lithuania	55.84	22.34	170	25
Picea abies	ROU00058	Romania	45.58	22.5	531	25
Picea abies	ROU00415	Romania	47.33	25.37	1072	25
Picea abies	SVN00002	Slovenia	45.55	14.44	1200	25
Picea abies	SVN00024	Slovenia	46.35	13.94	1350	25
Pinus halepensis	ESP00057	Spain	36.85	-4.88	649	24
Pinus halepensis	ESP00091	Spain	39.12	-0.39	112	24
Pinus halepensis	ESP00094	Spain	39.15	2.95	58	24
Pinus halepensis	ESP00106	Spain	39.94	-2.19	988	25
Pinus halepensis	ESP00166	Spain	40.73	-0.12	960	25
Pinus halepensis	ESP00377	Spain	41.97	-0.88	471	24
Pinus halepensis	ITA00025	Italy	41.74	16.13	218	25
Pinus halepensis	ITA00027	Italy	40.39	16.86	2	25
Pinus halepensis	ITA00046	Italy	40.49	16.97	2	25
Pinus halepensis	ITA00075	Italy	42.57	12.77	444	25
Pinus halepensis	ITA00076	Italy	42.43	12.45	100	25
Pinus halepensis	ITA00133	Italy	41.93	16	171	25
Pinus halepensis	ITA00165	Italy	44.32	9.3	200	25
Pinus halepensis	ITA00261	Italy	43.93	8.12	150	25
Pinus halepensis	ITA00270	Italy	38.96	8.59	20	25
Pinus nigra	AUT00077	Austria	46.46	14.49	1066	25
Pinus nigra	AUT00096	Austria	46.59	13.74	1257	25
Pinus nigra	AUT00143	Austria	47.74	15.81	593	25
Pinus nigra	ESP00062	Spain	37.72	-3.43	1892	25
Pinus nigra	ESP00303	Spain	41.24	0.98	729	25
Pinus nigra	ESP00349	Spain	42.53	0.18	882	25
Pinus nigra	ESP00370	Spain	42.27	2.74	385	25
Pinus nigra	ITA00166	Italy	37.8	15.07	1496	25
Pinus nigra	ITA00240	Italy	41.76	13.91	1850	25
Pinus nigra	ROU00212	Romania	44.88	22.45	850	25
Pinus nigra	TUR00104	Turkey	39.33	29.05	1309	25
Pinus nigra	TUR00105	Turkey	38.94	29.85	1370	25
Pinus nigra	TUR00106	Turkey	37.07	31.47	995	25
Pinus nigra	TUR00215	Turkey	40.43	32.02	1753	25
Pinus nigra	TUR00219	Turkey	39.69	32.92	1267	25
Pinus pinaster	ESP00049	Spain	36.52	-5.12	871	22
Pinus pinaster	ESP00050	Spain	36.57	-5.4	500	25
Pinus pinaster	ESP00083	Spain	38.42	-4.25	1100	25
Pinus pinaster	ESP00089	Spain	38.97	-0.36	439	25
Pinus pinaster	ESP00112	Spain	40.03	-0.64	1175	25
Pinus pinaster	ESP00120	Spain	40	-5.62	272	25
Pinus pinaster	ESP00124	Spain	40.24	-0.36	1326	25
Pinus pinaster	ESP00128	Spain	40.33	-4.35	940	25
Pinus pinaster	ESP00129	Spain	40.19	-5.12	716	16
Pinus pinaster	ESP00156	Spain	40.66	-4.13	1093	25
Pinus pinaster	ESP00186	Spain	41.33	-4.25	825	17
Pinus pinaster	FRA00048	France	44.05	-1.3	29	25
Pinus pinaster	FRA00051	France	44.96	-1.16	22	25
Pinus pinaster	FRA00105	France	44.41	-1.24	40	25
Pinus pinaster	ITA00019	Italy	43.13	11.25	440	25
Pinus pinaster	ITA00267	Italy	43.82	7.71	850	25
Pinus pinea	ITA00005	Italy	43.28	10.51	15	25
Pinus pinea	ITA00105	Italy	43.71	10.31	12	25
Pinus pinea	ITA00117	Italy	42.9	10.78	1	25
Pinus pinea	ITA00122	Italy	42.42	11.24	14	25
Pinus pinea	TUR00031	Turkey	37.38	27.93	670	25
Pinus pinea	TUR00043	Turkey	41.21	41.79	487	19
Pinus sylvestris	AUT00032	Austria	46.65	13.7	785	25
Pinus sylvestris	DEU00011	Germany	52.97	13.67	79	26
Pinus sylvestris	ESP00113	Spain	40.13	-1.01	1659	25
Pinus sylvestris	ESP00135	Spain	40.41	-0.69	1665	25
Pinus sylvestris	ESP00170	Spain	40.99	-3.82	1797	25
Pinus sylvestris	ESP00393	Spain	37.08	-3.47	1750	25
Pinus sylvestris	FIN00001	Finland	61.86	29.38	72	25
Pinus sylvestris	FRA00097	France	43.35	5.87	637	25
Pinus sylvestris	FRA00101	France	45.4	3.7	657	25
Pinus sylvestris	GBR00001	United Kingdom	57.6	-5.31	65	25
Pinus sylvestris	ITA00155	Italy	44.5	10.5	673	25
Pinus sylvestris	ITA00198	Italy	46.55	11.53	896	25
Pinus sylvestris	ROU00415	Romania	47.33	25.37	1072	25
Pinus sylvestris	TUR00027	Turkey	40.79	31.55	1187	25
Pinus sylvestris	TUR00179	Turkey	38.73	36.23	1818	25
Populus alba	ITA00045	Italy	45.21	9.06	62	25
Populus alba	PRT00006	Portugal	37.15	-7.69	14	3
Populus alba	ROU00189	Romania	44	26.21	22	25
Populus alba	ROU00352	Romania	43.85	23.26	28	23
Populus alba	ROU00495	Romania	45.4	27.71	9	25
Populus alba	SVK00124	Slovakia	47.78	18.54	111	25
Populus nigra	AUT00284	Austria	48.13	16.62	154	25
Populus nigra	DEU00140	Germany	48.05	12.8	377	25
Populus nigra	ESP00072	Spain	38.24	-1.48	175	18
Populus nigra	ESP00073	Spain	38.28	-1.73	285	25
Populus nigra	ESP00141	Spain	40.39	-4.72	790	13
Populus nigra	ESP00360	Spain	42.18	-1.76	291	8
Populus nigra	ESP00395	Spain	41.58	-0.76	180	25
Populus nigra	FRA00073	France	44.75	4.92	138	25
Populus nigra	FRA00074	France	46.44	3.33	214	25
Populus nigra	FRA00096	France	46.4	6.52	375	25
Populus nigra	FRA00102	France	44.89	3.92	830	25
Populus nigra	ITA00045	Italy	45.21	9.06	62	23
Populus nigra	ROU00189	Romania	44	26.21	22	25
Populus nigra	ROU00337	Romania	43.71	24.75	30	25
Populus nigra	SVN00043	Slovenia	46.61	16.14	195	25
Prunus avium	BEL00006	Belgium	50.75	4.04	40	25
Prunus avium	BEL00007	Belgium	50.88	4.64	76	25
Prunus avium	BGR00002	Bulgaria	43.14	26.71	612	25
Prunus avium	CZE00156	Czech Republic	49.05	18.07	568	25
Prunus avium	DEU00001	Germany	51.75	9.09	281	25
Prunus avium	ESP00082	Spain	38.43	-4.26	1045	25
Prunus avium	ESP00219	Spain	42.49	-7.33	397	25
Prunus avium	ESP00246	Spain	42.92	-3.82	938	25
Prunus avium	NLD00003	Netherlands	51.09	5.86	27	25
Prunus avium	TUR00228	Turkey	41.09	31.65	626	22
Prunus avium	TUR00229	Turkey	41.23	31.73	167	8
Prunus avium	TUR00230	Turkey	41.77	33.32	1098	4
Prunus avium	TUR00231	Turkey	41.83	34.87	752	12
Quercus ilex	ESP00053	Spain	36.75	-5.36	1135	25
Quercus ilex	ESP00058	Spain	37.09	-2.74	1211	25
Quercus ilex	ESP00061	Spain	37.42	-4.3	664	25
Quercus ilex	ESP00140	Spain	40.41	-2.56	904	25
Quercus ilex	ESP00152	Spain	40.63	-1.47	1354	25
Quercus ilex	ESP00155	Spain	40.6	-3.65	642	25
Quercus ilex	ESP00221	Spain	42.64	-1.26	830	25
Quercus ilex	ESP00290	Spain	43.4	-4.53	20	25
Quercus ilex	ESP00300	Spain	41.33	1.05	975	25
Quercus ilex	ESP00348	Spain	42.16	0.11	820	25
Quercus ilex	ITA00043	Italy	40.82	14.42	1033	25
Quercus ilex	ITA00105	Italy	43.71	10.31	12	25
Quercus ilex	SVN00059	Slovenia	45.96	13.72	230	21
Quercus petraea	AUT00006	Austria	47.11	16.38	308	25
Quercus petraea	DEU00145	Germany	49.85	9.37	452	25
Quercus robur	ESP00274	Spain	43.17	-6.34	850	25
Quercus petraea	ESP00387	Spain	41.79	-1.78	941	25
Quercus petraea	FRA00052	France	42.9	0.43	1144	25
Quercus petraea	FRA00070	France	46.6	0.18	146	25
Quercus petraea	GBR00014	United Kingdom	55.95	-2.51	150	25
Quercus petraea	GBR00015	United Kingdom	54.23	-3.03	30	25
Quercus petraea	ROU00452	Romania	45.2	28.28	393	25
Quercus petraea	SVN00010	Slovenia	45.48	15.26	298	25
Quercus petraea	SVN00032	Slovenia	46.66	16.39	190	25
Quercus petraea	TUR00024	Turkey	40.6	30.86	739	25
Quercus petraea	TUR00111	Turkey	41.93	34.78	265	12
Quercus petraea	TUR00114	Turkey	41.07	32.08	910	25
Quercus pubescens	BIH00040	Bosnia Herzegovina	43.44	17.39	599	26
Quercus pubescens	HUN00008	Hungary	47.61	19.42	262	25
Quercus pubescens	HUN00010	Hungary	47.32	17.77	454	25
Quercus pubescens	ROU00385	Romania	44.91	28.8	5	25
Quercus pubescens	SVN00040	Slovenia	45.59	13.73	58	25
Quercus robur	AUT00104	Austria	48.15	15.71	346	25
Quercus robur	AUT00272	Austria	47.31	11.6	690	25
Quercus robur	DEU00146	Germany	47.86	12.97	422	25
Quercus robur	ESP00242	Spain	42.93	-2.88	590	25
Quercus robur	FIN00042	Finland	60.04	23.02	3	25
Quercus robur	GBR00015	United Kingdom	54.23	-3.03	30	25
Quercus robur	ITA00011	Italy	43.74	10.73	100	25
Quercus robur	ITA00045	Italy	45.21	9.06	62	25
Quercus robur	ITA00258	Italy	40.17	16.7	15	25
Quercus robur	ROU00013	Romania	47.51	26.76	378	25
Quercus robur	ROU00137	Romania	45.48	21.64	170	25
Quercus robur	ROU00181	Romania	47.05	27.22	240	25
Quercus robur	ROU00269	Romania	47.86	22.94	129	25
Quercus robur	SVN00009	Slovenia	46.5	16.52	173	25
Quercus robur	SVN00011	Slovenia	45.86	15.44	158	25
Quercus robur	ITA00105	Italy	43.71	10.31	12	25
Quercus suber	ESP00046	Spain	36.32	-5.48	182	25
Quercus suber	ESP00059	Spain	37.21	-6.38	30	25
Quercus suber	ESP00080	Spain	38.46	-4.34	851	25
Quercus suber	ESP00084	Spain	38.43	-6.9	443	25
Quercus suber	ESP00096	Spain	39.2	-7.11	333	25
Quercus suber	ESP00099	Spain	39.42	-5.3	642	25
Quercus suber	ESP00163	Spain	40.6	-6.41	827	25
Quercus suber	ESP00183	Spain	41.18	-5.74	882	25
Quercus suber	ESP00218	Spain	42.47	-7.25	322	25
Quercus suber	ESP00270	Spain	43.14	-4.62	678	25
Quercus suber	ESP00288	Spain	43.26	-6.83	308	25
Quercus suber	ESP00358	Spain	42.37	2.79	219	25
Quercus suber	ESP00372	Spain	42.24	3.26	93	15
Quercus suber	ESP00382	Spain	41.86	2.57	379	25
Quercus suber	ESP00394	Spain	41.5	-1.64	842	25
Quercus suber	ITA00268	Italy	42.42	11.91	187	25
Torminalis glaberrima	AUT00154	Austria	47.89	16.11	514	25
Torminalis glaberrima	BGR00003	Bulgaria	43.16	26.71	477	25
Torminalis glaberrima	BIH00043	Bosnia Herzegovina	44.18	18.1	754	25
Torminalis glaberrima	CZE00004	Czech Republic	49.94	14.18	356	25
Torminalis glaberrima	DEU00012	Germany	52.97	14.1	47	25
Torminalis glaberrima	DEU00024	Germany	50.96	11.53	306	25
Torminalis glaberrima	DEU00097	Germany	48.91	9.09	250	25
Torminalis glaberrima	DNK00059	Denmark	55.05	12.26	8	25
Torminalis glaberrima	SVN00017	Slovenia	45.67	14.93	496	25
Torminalis glaberrima	SVN00039	Slovenia	45.59	13.73	58	21
Taxus baccata	AUT00049	Austria	46.5	14.6	1056	24
Taxus baccata	AUT00130	Austria	48.1	14.83	298	25
Taxus baccata	AUT00185	Austria	47.8	13.04	433	25
Taxus baccata	AUT00274	Austria	47.79	13.22	772	25
Taxus baccata	DEU00009	Germany	50.71	11.26	381	25
Taxus baccata	DEU00147	Germany	47.86	11.05	634	25
Taxus baccata	ESP00078	Spain	38.34	-2.55	1450	25
Taxus baccata	ESP00103	Spain	39.56	-4.59	937	18
Taxus baccata	ESP00340	Spain	42.67	0.12	1975	25
Taxus baccata	GBR00015	United Kingdom	54.23	-3.03	30	25
Taxus baccata	ITA00023	Italy	41.81	15.99	762	25
Taxus baccata	ITA00269	Italy	40.42	9	1000	25
Taxus baccata	NLD00005	Netherlands	51.96	6.79	40	25
Taxus baccata	SVN00036	Slovenia	45.52	14.91	332	25
Taxus baccata	TUR00224	Turkey	41.78	27.65	737	25
Taxus baccata	TUR00283	Turkey	38.45	31.24	1444	20
