## Supplementary Table 3 for "The FORGENIUS genomic resources: new genotyping tools and genomic data for 23 forest tree species and their Genetic Conservation Units"

### Sheet: Foglio1
Table S3. Number of working probes in the seven species belonging to the Fagaceae family genotyped with the Forgenius-MultiSp50K SPET panel, categorized by the species on which they were designed.
Genotyped species	C. sativa probes	F. sylvatica probes	Q. ilex probes	Q. robur probes
Castanea sativa	9505	500	999	3000
Fagus sylvatica	1379	8987	263	817
Quercus ilex	5256	626	2757	1991
Quercus petraea	4980	483	1898	9150
Quercus pubescens	4979	480	1845	8903
Quercus robur	4982	482	1922	9271
Quercus suber	5140	624	2007	2090
