## Supplementary Table 4 for "The FORGENIUS genomic resources: new genotyping tools and genomic data for 23 forest tree species and their Genetic Conservation Units"

### Sheet: Foglio1
Table S4. List of species-differentiation markers for white oaks captured by the Q. robur SPET panel, retrieved from the literature (Reutimann et al. 2020, Guichoux et al. 2013, Kremer et al. 2024).
Chromosome	Position	Ref	Alt	SNP ID	Reference
Chr01	3525277	G	C	L_095_CG	Guichoux et al. 2013
Chr01	3525517	G	A	L_094_TC	Guichoux et al. 2013
Chr01	31211303	G	C	L_205_CG	Guichoux et al. 2013
Chr01	31211456	G	A	L_206_AG	Guichoux et al. 2013
Chr01	33454599	G	A	L_304_AG	Guichoux et al. 2013
Chr01	43606046	A	G	L_154_TC	Guichoux et al. 2013
Chr01	43606106	C	T	L_153_AG	Guichoux et al. 2013
Chr01	49510572	T	A	L_237_AT	Guichoux et al. 2013
Chr01	51008269	C	A	L_305_TG	Guichoux et al. 2013
Chr01	51985124	A	G	Sc0000203_707735	Kremer et al. 2024
Chr01	52313415	G	A	Target033:159_C/T	Reutimann et al. 2020
Chr01	53762935	C	T	L_379_AG	Guichoux et al. 2013
Chr01	54857566	C	G	Target125:264_C/G	Reutimann et al. 2020
Chr02	1691171	C	T	L_129_AG	Guichoux et al. 2013
Chr02	1691461	T	C	L_128_AG	Guichoux et al. 2013
Chr02	5808319	G	A	L_313_TC	Guichoux et al. 2013
Chr02	8962350	C	T	L_242_AG	Guichoux et al. 2013
Chr02	9049973	C	T	L_204_AG	Guichoux et al. 2013
Chr02	9050210	C	G	L_203_CG	Guichoux et al. 2013
Chr02	19502159	A	G	L_021_AG	Guichoux et al. 2013
Chr02	23007310	T	C	L_162_AG	Guichoux et al. 2013
Chr02	23688435	T	A	L_029_AT	Guichoux et al. 2013
Chr02	26568913	G	T	Sc0000158_462639	Kremer et al. 2024
Chr02	27237943	G	A	L_001_AG	Guichoux et al. 2013
Chr02	27238202	A	G	L_214_AG	Guichoux et al. 2013
Chr02	28213693	T	A	L_152_AT	Guichoux et al. 2013
Chr02	32952187	G	NA	Sc0000598_295142	Kremer et al. 2024
Chr02	33039356	T	G	L_368_TG	Guichoux et al. 2013
Chr02	33064252	C	G	L_197_CG	Guichoux et al. 2013
Chr02	33986905	C	A	Target139:226_A/C	Reutimann et al. 2020
Chr02	34732149	T	G	L_184_GT	Guichoux et al. 2013
Chr02	35418361	T	C	Sc0000274_909817	Kremer et al. 2024
Chr02	38427052	C	T	L_082_AG	Guichoux et al. 2013
Chr02	46841435	T	NA	Sc0000083_147504	Kremer et al. 2024
Chr02	47049900	T	C	L_273_AG	Guichoux et al. 2013
Chr02	51980081	T	C	L_224_AG	Guichoux et al. 2013
Chr02	53543330	A	C	L_262_TG	Guichoux et al. 2013
Chr02	54822951	A	G	L_250_TC	Guichoux et al. 2013
Chr02	55446114	G	NA	Target013:274_C/T	Reutimann et al. 2020
Chr02	57447926	T	G	L_303_TG	Guichoux et al. 2013
Chr02	68545818	G	A	L_338_AG	Guichoux et al. 2013
Chr02	69539380	C	T	L_279_TC	Guichoux et al. 2013
Chr02	73207728	G	NA	L_255_AG	Guichoux et al. 2013
Chr02	84165376	A	NA	L_249_AG	Guichoux et al. 2013
Chr02	91956465	G	A	L_263_TC	Guichoux et al. 2013
Chr02	92388340	G	C	L_343_CG	Guichoux et al. 2013
Chr02	96244217	T	C	L_151_TC	Guichoux et al. 2013
Chr02	96244298	G	A	L_150_AG	Guichoux et al. 2013
Chr02	96244304	T	C	Target134:381_C/T; L_157_TC	Reutimann et al. 2020; Guichoux et al. 2013
Chr02	96244439	T	NA	L_182_CT	Guichoux et al. 2013
Chr02	102793432	G	T	L_222_AC	Guichoux et al. 2013
Chr02	102920588	C	T	L_120_AG	Guichoux et al. 2013
Chr02	102920658	G	A	L_302_TC	Guichoux et al. 2013
Chr02	102920760	G	A	L_045_TC	Guichoux et al. 2013
Chr02	102920847	G	A	L_043_TC	Guichoux et al. 2013
Chr02	110028933	A	G	L_130_AG	Guichoux et al. 2013
Chr02	110048857	A	T	Target106:89_A/T	Reutimann et al. 2020
Chr02	110049028	A	T	Target106:260_A/T	Reutimann et al. 2020
Chr02	111218161	T	C	L_008_AG	Guichoux et al. 2013
Chr03	8322449	A	T	L_326_AT	Guichoux et al. 2013
Chr03	8322660	A	G	L_325_AG	Guichoux et al. 2013
Chr03	25636014	A	G	L_189_AG	Guichoux et al. 2013
Chr03	25636214	A	G	L_187_AG	Guichoux et al. 2013
Chr03	29740628	G	A	L_330_TC	Guichoux et al. 2013
Chr03	47771634	C	A	Target145:58_G/T	Reutimann et al. 2020
Chr04	10317863	G	A	L_278_AG	Guichoux et al. 2013
Chr04	31503357	C	G	Target108:368_C/G	Reutimann et al. 2020
Chr04	37066802	C	T	L_009_TC	Guichoux et al. 2013
Chr05	3222156	G	NA	Sc0000481_343721	Kremer et al. 2024
Chr05	3255446	A	G	L_238_TC	Guichoux et al. 2013
Chr05	7227270	A	G	L_339_AG	Guichoux et al. 2013
Chr05	23770035	G	A	Target104:192_C/T	Reutimann et al. 2020
Chr05	28004710	C	T	Target074:158_C/T	Reutimann et al. 2020
Chr05	34910170	G	A	L_006_TC	Guichoux et al. 2013
Chr05	34910275	G	A	L_159_TC	Guichoux et al. 2013
Chr05	35239218	A	NA	L_127_AG	Guichoux et al. 2013
Chr05	35239271	T	A	L_312_AT	Guichoux et al. 2013
Chr05	66228738	C	A	L_201_TG	Guichoux et al. 2013
Chr06	421904	A	G	L_356_TC	Guichoux et al. 2013
Chr06	422022	T	C	L_137_AG	Guichoux et al. 2013
Chr06	5235918	T	C	L_365_AG	Guichoux et al. 2013
Chr06	6304163	C	G	Target023:178_C/G	Reutimann et al. 2020
Chr06	11708354	G	NA	L_244_AG	Guichoux et al. 2013
Chr06	14821456	A	G	L_024_TC	Guichoux et al. 2013
Chr06	16992820	T	C	L_099_AG	Guichoux et al. 2013
Chr06	16992922	A	G	L_241_TC	Guichoux et al. 2013
Chr06	18041944	T	G	L_054_TG	Guichoux et al. 2013
Chr06	18042002	G	T	L_055_TG	Guichoux et al. 2013
Chr06	18042128	G	T	L_056_TG	Guichoux et al. 2013
Chr06	23277065	T	C	L_287_AG	Guichoux et al. 2013
Chr06	25042907	C	T	L_131_TC	Guichoux et al. 2013
Chr06	33715560	A	G	L_332_TC	Guichoux et al. 2013
Chr06	35606777	C	T	L_253_TC	Guichoux et al. 2013
Chr06	36664269	A	G	L_202_TC	Guichoux et al. 2013
Chr06	37097971	A	G	L_324_AG	Guichoux et al. 2013
Chr06	38985560	G	T	Target094:409_G/T	Reutimann et al. 2020
Chr06	40660188	T	A	L_269_AT	Guichoux et al. 2013
Chr06	46352150	C	T	L_191_CT	Guichoux et al. 2013
Chr06	46352312	T	A	L_193_AT	Guichoux et al. 2013
Chr06	46354360	T	C	L_192_CT	Guichoux et al. 2013
Chr06	49508729	A	T	L_333_AT	Guichoux et al. 2013
Chr06	50628595	C	NA	L_173_AG	Guichoux et al. 2013
Chr06	50677460	C	T	L_172_AG	Guichoux et al. 2013
Chr06	55421983	G	A	L_288_TC	Guichoux et al. 2013
Chr07	4505565	T	A	L_051_AT	Guichoux et al. 2013
Chr07	4876271	C	T	L_309_AG	Guichoux et al. 2013
Chr07	5509954	T	A	L_369_AT	Guichoux et al. 2013
Chr07	10612839	C	T	L_046_TC	Guichoux et al. 2013
Chr07	29827011	G	T	L_226_AC	Guichoux et al. 2013
Chr07	35138007	T	G	L_062_AC	Guichoux et al. 2013
Chr07	35138043	G	A	L_065_TC	Guichoux et al. 2013
Chr07	35138217	T	A	L_064_AT	Guichoux et al. 2013
Chr07	35138458	C	G	L_063_CG	Guichoux et al. 2013
Chr07	39820560	G	C	L_275_CG	Guichoux et al. 2013
Chr07	39820702	T	A	L_276_AT	Guichoux et al. 2013
Chr07	41558052	T	C	L_218_AG	Guichoux et al. 2013
Chr07	44403883	C	T	L_042_TC	Guichoux et al. 2013
Chr07	47166785	C	T	Target093:105_C/T	Reutimann et al. 2020
Chr08	19244587	A	T	L_316_AT	Guichoux et al. 2013
Chr08	21730818	T	C	L_019_TC	Guichoux et al. 2013
Chr08	22246109	T	C	L_274_TC	Guichoux et al. 2013
Chr08	36239367	C	A	L_225_TG	Guichoux et al. 2013
Chr08	38064604	G	A	L_098_AG	Guichoux et al. 2013
Chr08	38064877	G	C	L_097_CG	Guichoux et al. 2013
Chr08	44344570	A	G	L_061_TC	Guichoux et al. 2013
Chr08	50140314	T	A	L_215_AT	Guichoux et al. 2013
Chr08	56558232	A	G	L_334_TC	Guichoux et al. 2013
Chr08	57562338	T	C	L_267_AG	Guichoux et al. 2013
Chr08	57562843	G	T	L_266_AC	Guichoux et al. 2013
Chr08	60171437	A	T	Target043:370_A/T	Reutimann et al. 2020
Chr08	62299392	T	C	L_136_AG	Guichoux et al. 2013
Chr08	64528866	C	T	L_092_AG	Guichoux et al. 2013
Chr08	64528938	C	A	L_091_TG	Guichoux et al. 2013
Chr08	64529034	G	A	L_090_TC	Guichoux et al. 2013
Chr08	65395113	A	C	L_071_TG	Guichoux et al. 2013
Chr08	65395311	A	G	L_070_TC	Guichoux et al. 2013
Chr08	66166279	T	C	Target068:71_C/T	Reutimann et al. 2020
Chr08	67427290	C	T	Target031:72_A/G	Reutimann et al. 2020
Chr08	67606513	T	C	Target081:239_C/T	Reutimann et al. 2020
Chr08	67606624	A	C	L_081_TG	Guichoux et al. 2013
Chr08	67606924	T	C	L_080_AG	Guichoux et al. 2013
Chr08	68880093	C	G	L_277_CG	Guichoux et al. 2013
Chr08	70072632	C	T	L_360_TC	Guichoux et al. 2013
Chr08	70072901	C	A	L_361_AC	Guichoux et al. 2013
Chr09	2303477	C	T	L_171_CT	Guichoux et al. 2013
Chr09	4250755	T	C	L_319_TC	Guichoux et al. 2013
Chr09	8748615	C	A	L_371_TG	Guichoux et al. 2013
Chr09	18553004	G	A	L_176_AG	Guichoux et al. 2013
Chr09	27564517	G	A	L_106_TC	Guichoux et al. 2013
Chr09	27564721	G	A	L_105_TC	Guichoux et al. 2013
Chr09	47394704	A	T	L_327_AT	Guichoux et al. 2013
Chr10	409371	A	G	Target151:295_C/T	Reutimann et al. 2020
Chr10	2807262	G	A	Target112:73_A/G	Reutimann et al. 2020
Chr10	7435976	A	G	L_331_AG	Guichoux et al. 2013
Chr10	10037094	C	T	L_341_AG	Guichoux et al. 2013
Chr10	12317612	A	NA	Sc0000778_61930	Kremer et al. 2024
Chr10	15159501	A	T	L_212_AT	Guichoux et al. 2013
Chr10	27406056	C	G	L_014_CG	Guichoux et al. 2013
Chr10	27579492	G	A	L_115_TC	Guichoux et al. 2013
Chr10	28762502	C	T	L_301_TC	Guichoux et al. 2013
Chr10	32803421	A	G	L_347_TC	Guichoux et al. 2013
Chr10	32803662	G	A	L_346_TC	Guichoux et al. 2013
Chr10	37855781	G	A	Target130:148_C/T	Reutimann et al. 2020
Chr10	40669068	T	C	L_058_TC	Guichoux et al. 2013
Chr10	47360299	G	A	L_125_TC	Guichoux et al. 2013
Chr10	47360758	G	A	L_124_TC	Guichoux et al. 2013
Chr10	48943909	A	C	L_141_AC	Guichoux et al. 2013
Chr11	3055066	G	A	L_336_AG	Guichoux et al. 2013
Chr11	19208466	C	T	Target121:188_C/T	Reutimann et al. 2020
Chr11	19826019	T	A	L_134_AT	Guichoux et al. 2013
Chr11	28435609	A	G	L_030_AG	Guichoux et al. 2013
Chr11	33342111	T	C	L_084_AG	Guichoux et al. 2013
Chr11	48423225	A	NA	L_265_TC	Guichoux et al. 2013
Chr12	11479891	A	G	Target120:231_C/T	Reutimann et al. 2020
Chr12	13253622	T	C	L_217_AG	Guichoux et al. 2013
Chr12	19036167	T	A	Target067:251_A/T	Reutimann et al. 2020
Chr12	19036370	G	T	L_111_TG	Guichoux et al. 2013
Chr12	21605694	T	C	L_370_AG	Guichoux et al. 2013
Chr12	28570483	A	G	L_035_AG	Guichoux et al. 2013
Chr12	30542811	A	G	L_345_TC	Guichoux et al. 2013
Chr12	31426130	G	A	L_118_TC	Guichoux et al. 2013
Chr12	31426197	G	T	L_297_AC	Guichoux et al. 2013
Chr12	31426370	T	C	L_296_AG	Guichoux et al. 2013
Chr12	31426445	C	T	L_298_AG	Guichoux et al. 2013
Chr12	31539621	C	T	L_167_CT	Guichoux et al. 2013
Chr12	31540725	T	G	L_168_GT	Guichoux et al. 2013
Chr12	33693023	G	C	L_038_CG	Guichoux et al. 2013
Chr12	34972740	C	T	L_034_AG	Guichoux et al. 2013
Chr12	34972969	G	A	L_032_TC	Guichoux et al. 2013
Chr12	34973116	T	G	Target032:121_A/C; L_031_AC	Reutimann et al. 2020; Guichoux et al. 2013
