## Supplementary Table 5 for "The FORGENIUS genomic resources: new genotyping tools and genomic data for 23 forest tree species and their Genetic Conservation Units"

### Sheet: Foglio1
Table S5. List of species-differentiation markers for white oaks de novo detected in this study. For each SNP, the frequency of the alternative allele in Q. robur, Q. petraea, and Q. pubescens is reported. Two SNPs, highlighted in bold, were previously detected by Guichoux et al. (2013).
Chromosome	Position	Ref	Alt	Q. robur	Q. petraea	Q. pubescens
Chr01	13446702	A	G	0.008	0.041	0.954
Chr01	13529854	G	A	0	0.929	0.262
Chr01	20316301	A	C	0.929	0.022	0.024
Chr01	31211456	G	A	0.021	0.778	0.921
Chr01	39046274	T	A	0.013	0.946	0.985
Chr01	39046275	T	A	0.013	0.946	0.986
Chr01	39046281	G	A	0.012	0.946	0.966
Chr01	39046384	T	C	0.014	0.949	0.986
Chr01	43448417	C	G	0.012	NA	0.923
Chr01	43448479	T	C	0.03	0.776	0.947
Chr01	43540971	G	T	0.02	0.099	0.938
Chr02	17426823	T	C	0.023	0.923	0.673
Chr02	18843250	C	A	0.013	0.233	0.917
Chr02	19714332	G	C	0.014	0.94	0.972
Chr02	19714340	A	G	0.014	0.94	0.967
Chr02	21139311	G	A	0.025	0.927	0.129
Chr02	27126940	C	A	0.014	0.934	0.182
Chr02	28643068	G	A	0.088	0.991	0.606
Chr02	31518536	T	A	0.052	0.98	0.883
Chr02	31806733	C	A	0.024	0.994	0.792
Chr02	31895684	T	C	0.025	1	0.967
Chr02	34029631	G	A	0.009	0.915	0.205
Chr02	36796343	C	G	0.014	0.701	0.991
Chr02	36937988	C	G	0.012	0.978	0.12
Chr02	36938260	A	G	0.012	0.982	0.153
Chr02	36952486	A	G	0.044	0.966	0.963
Chr02	36952525	A	G	0.024	0.982	0.528
Chr02	36952540	G	A	0.024	0.982	0.528
Chr02	36952549	T	C	0.024	0.982	0.523
Chr02	37802575	A	C	0.005	0.966	1
Chr02	37802576	A	G	0.005	0.966	1
Chr02	39024225	G	T	0	0.007	0.963
Chr02	39024275	A	T	0	0.007	0.958
Chr02	39075249	A	T	0.003	0.521	0.942
Chr02	40964324	G	C	0.093	0.949	0.02
Chr02	40964346	C	T	0.095	0.945	0.019
Chr02	40964348	T	A	0.096	0.941	0.019
Chr02	40964383	T	G	0.095	0.946	0.024
Chr02	40964413	T	G	0.092	0.95	0.023
Chr02	40964414	T	C	0.092	0.947	0.023
Chr02	40964415	T	C	0.092	0.95	0.023
Chr02	41969770	G	A	0.03	0.92	0.949
Chr02	42221448	C	T	0.002	0.006	0.944
Chr02	42221491	G	A	0.064	0.009	0.948
Chr02	42221497	T	C	0	0.006	0.948
Chr02	42860874	T	C	0.934	0.025	0.012
Chr02	43034303	T	C	0.064	0.966	0.868
Chr02	43034307	C	A	0	0.966	0.064
Chr02	43034356	T	C	0.046	0.962	0.773
Chr02	47481861	A	T	0.951	0.293	0.045
Chr02	47482014	G	A	0.955	0.287	0.042
Chr02	47482027	T	G	0.955	0.287	0.042
Chr02	48468579	A	G	0.047	0.91	0.972
Chr02	49361658	T	C	0.065	0.964	0.968
Chr02	49361690	A	T	0.065	0.964	0.968
Chr02	49661583	A	C	0.065	0.872	0.967
Chr02	49661828	A	C	0.065	0.873	0.972
Chr02	51980081	T	C	0.044	0.952	0.131
Chr02	61732689	G	T	0.027	0.82	0.944
Chr02	62782891	C	A	0.008	0.918	0.1
Chr02	95172869	C	T	0.02	0.194	0.995
Chr02	96170064	C	A	0.032	0.072	0.956
Chr02	96199714	G	A	0.013	0.231	0.967
Chr02	99303397	G	A	0.011	0.38	0.915
Chr02	99303405	T	C	0.011	0.38	0.918
Chr02	100794102	A	G	0.96	0.045	0.029
Chr02	100799979	A	G	0.948	0.047	0.032
Chr02	100800070	G	A	0.962	0.047	0.032
Chr02	100800073	T	C	0.962	0.047	0.032
Chr02	100800190	A	C	0.962	0.05	0.032
Chr02	100800279	A	G	0.962	0.047	0.032
Chr02	100800305	A	T	0.962	0.047	0.032
Chr02	108562576	G	A	0.005	0.083	0.907
Chr03	2995936	T	C	0.024	0.834	0.944
Chr03	2996038	A	G	0.029	0.895	0.961
Chr03	48480242	T	C	0.009	0.219	0.921
Chr04	18867216	C	T	0.962	0.229	0.061
Chr04	19191951	C	T	0.005	0.954	0.005
Chr04	19191952	A	G	0.005	0.951	0.005
Chr04	19192104	T	C	0.005	0.959	0.005
Chr04	19192157	C	T	0.005	0.959	0.005
Chr04	19194709	T	C	0.003	0.952	0.006
Chr04	24232678	C	A	0.006	0.914	0.931
Chr04	27997837	T	C	0.013	0.309	0.873
Chr04	31210665	A	G	0.062	0.994	0.994
Chr04	31241188	A	G	0.062	0.974	0.992
Chr04	31241190	C	T	0.071	0.978	1
Chr04	33086172	A	C	0.058	0.996	0.987
Chr05	2043118	A	G	0.039	0.982	0.915
Chr05	2043161	C	A	0.04	0.986	0.911
Chr05	2043225	G	T	0.049	0.989	0.918
Chr05	2043274	T	C	0.049	0.991	0.926
Chr05	2043330	C	G	0.048	0.991	0.926
Chr05	2230569	A	G	0.04	0.882	0.995
Chr05	2697583	G	C	0.005	0.997	1
Chr05	2789702	G	A	0.004	0.99	0.994
Chr05	3222056	A	G	0.059	0.967	0.037
Chr05	3245393	G	A	0.009	0.843	0.933
Chr05	4745223	C	A	0.025	0.977	1
Chr05	4745351	C	G	0.031	0.997	1
Chr05	27795784	T	C	0.014	0.973	0.968
Chr05	45805626	C	T	0.014	0.393	0.921
Chr05	56689446	T	A	0.014	0.816	0.929
Chr06	6303942	G	T	0.035	0.728	0.949
Chr06	6303968	G	A	0.035	0.725	0.944
Chr06	6304338	A	C	0.048	0.771	0.954
Chr06	11931523	C	G	0.013	0.782	0.952
Chr06	15895181	A	G	0.006	0.695	1
Chr06	15895205	A	G	0.006	0.698	1
Chr06	15895345	C	T	0.006	0.756	1
Chr06	15895390	G	C	0.032	0.779	1
Chr06	15896446	G	A	0.968	0.104	0.005
Chr06	15896451	G	A	0.017	0.071	1
Chr06	15930973	T	C	0.004	0.055	1
Chr06	16342205	G	T	0.017	0.84	1
Chr06	21055134	G	T	0.027	0.651	0.981
Chr06	26230815	A	G	0.003	0.175	0.943
Chr06	26655860	T	A	0.015	0.784	0.977
Chr06	26655867	G	A	0.015	0.787	0.977
Chr06	26792523	C	T	0.007	0.08	0.952
Chr06	26792646	C	T	0.003	0.05	0.94
Chr06	26792647	A	G	0.008	0.349	0.944
Chr06	30486559	C	T	0.055	0.932	0.971
Chr06	32421970	C	A	0.013	0.69	0.926
Chr06	35270665	T	C	0.054	0.849	0.963
Chr06	35569227	T	A	0.011	0.089	0.917
Chr06	35974889	C	T	0.014	0.92	0.963
Chr06	35975005	T	C	0.014	0.92	0.962
Chr06	39243546	G	A	0.027	0.935	0.033
Chr06	41667447	G	T	0.006	0.988	0.1
Chr06	41667449	A	C	0.006	0.991	0.097
Chr06	41667454	T	G	0.005	0.991	0.105
Chr06	41667577	G	A	0.005	0.988	0.072
Chr07	22549387	T	A	0.024	NA	0.926
Chr07	25777156	A	T	0.008	0.967	0.037
Chr07	25777218	G	C	0.017	0.97	0.082
Chr07	27297962	C	T	0.018	0.96	0.932
Chr07	36742016	G	A	0.95	0.18	0.019
Chr07	38614154	A	G	0.011	0.977	0.952
Chr07	38614162	C	G	0.013	0.892	0.95
Chr07	38632956	T	G	0.007	0.936	0.875
Chr07	38633070	G	A	0.027	0.994	0.995
Chr07	38650577	G	A	0.026	0.994	0.995
Chr07	38650639	G	C	0.025	0.987	0.984
Chr07	44210097	A	C	0.062	0.956	0.962
Chr07	44283058	T	C	0.062	0.931	0.968
Chr08	1649783	A	G	0.006	0.05	0.919
Chr08	41842705	T	C	0.017	0.929	0.782
Chr08	46708046	A	G	0.041	0.867	0.984
Chr08	53183778	G	A	0.026	0.805	0.942
Chr08	53183861	C	T	0.026	0.811	0.948
Chr08	55603909	C	A	0.018	0.929	0.968
Chr08	62498553	T	C	0.945	0.34	0.032
Chr08	62498569	C	T	0.942	0.341	0.03
Chr08	62498650	C	A	0.95	0.347	0.034
Chr08	62498733	A	T	0.95	0.346	0.032
Chr10	2438994	C	T	0.009	0.074	0.958
Chr10	2439036	G	A	0.042	0.086	0.958
Chr10	2549117	A	T	0.026	0.857	0.964
Chr10	7066516	C	T	0.005	0.134	0.932
Chr10	7066566	G	A	0.012	0.627	0.958
Chr10	7463796	T	A	0.052	0.429	0.958
Chr10	17854034	G	A	0.053	0.962	1
Chr10	17855387	A	G	0.041	0.944	0.992
Chr10	17855458	T	C	0.036	0.955	1
Chr10	17856052	G	C	0.037	0.947	1
Chr10	17856665	C	T	0.035	0.944	1
Chr10	18075119	G	A	0.008	0.969	0.948
Chr10	18075320	A	G	0.009	0.973	0.958
Chr10	18075321	T	A	0.008	0.973	0.949
Chr10	22547936	C	T	0.08	0.88	0.96
Chr10	30698280	T	A	0.012	0.422	0.925
Chr10	37245153	A	G	0	0.363	0.481
Chr11	7097616	C	A	0.978	0.061	0.947
Chr11	47511776	C	T	0	0.954	0.005
Chr11	47511847	G	T	0.058	0.952	0.006
Chr12	14756073	A	G	0.053	0.737	0.957
Chr12	14756170	C	T	0.045	0.723	0.95
Chr12	20879070	T	G	0	0.015	0.951
Chr12	20879133	C	T	0	0.015	0.951
Chr12	20879134	G	A	0	0.015	0.947
Chr12	20879900	C	A	0	0.015	0.958
Chr12	20879911	C	T	0	0.015	0.958
Chr12	20880091	T	A	0	0.016	0.95
Chr12	20902850	T	A	0.003	0.012	0.962
Chr12	20903034	C	T	0.066	0.888	0.986
Chr12	20912652	G	A	0.011	0.012	0.954
Chr12	20912679	T	G	0.011	0.012	0.958
Chr12	20912680	T	A	0.011	0.012	0.958
Chr12	23090101	C	T	0.002	0.929	0.972
Chr12	23090155	T	C	0.002	0.918	0.949
Chr12	34168191	A	G	0.015	0.059	0.878
H2.3_Sc0000239	122185	A	T	0.015	0.94	0.097
H2.3_Sc0000354	793888	C	T	0.003	0.512	0.931
H2.3_Sc0000486	507381	G	C	0.026	0.891	0.949
H2.3_Sc0000508	315677	A	G	0.989	0.308	0.083
